# Collateral fitness effects of mutation are not commonly caused by protein misfolding

**DOI:** 10.1101/2025.09.12.675869

**Authors:** N. Quan, Y. Eguchi, A. Brown, K Geiler-Samerotte

## Abstract

Mutations in coding sequences are often assumed to harm cells by destabilizing proteins and creating toxic misfolded species. Here we directly test how fitness scales with predicted folding stability. Using deep mutational scanning of a gratuitously expressed protein in *S. cerevisiae* (≈2,000 YFP single-amino-acid variants) and meta-analyses of seven additional scans of gratuitous proteins in yeast and *E. coli*, we find that collateral fitness effects, costs that arise independently of protein function, do not correlate with predicted destabilization (ΔΔG). Even variants predicted or biochemically shown to misfold frequently had no measurable collateral cost. In contrast, across matched datasets where the same proteins were required for growth, predicted destabilization strongly tracked primary fitness costs, and this association intensified as functional demand increased. These conclusions were robust to multiple stability predictors and to competitive fitness assays with high sensitivity. Together, our results indicate that misfolding is not a common driver of collateral fitness costs, whereas it often underlies primary costs when function matters. These findings overturn the long-standing assumption that misfolding universally drives the collateral costs of mutation, reframing misfolded proteins as only one piece of a broader puzzle and opening the way to identify alternative cellular vulnerabilities that shape evolution, disease, and aging.
