## Supplemental FIle 1 for "Collateral fitness effects of mutation are not commonly caused by protein misfolding"

### Sheet: Sheet1
Strain	Ploidy	Genotype	Notes
BY4741	haploid	MATα ura3Δ0 leu2Δ0 his3Δ1 met17Δ0
C5W4	haploid	MATα his3Δ1:: PGAL1-GAL10-SpCas9 PGAL1-GAL10-Ec86-RT leu2Δ0 met15Δ0:: PRNR2_TetR-NLS-TUP1 PtetO7.1_TetR-NLS ura3Δ0	BY4741 background
C5W4ybr-WTC-YFP	haploid	MATα his3Δ1:: PGAL1-GAL10-SpCas9 PGAL1-GAL10-Ec86-RT leu2Δ0 met15Δ0:: PRNR2_TetR-NLS-TUP1 PtetO7.1_TetR-NLS ura3Δ0 ybr209w∆::PtetO7.1-YFP::HphMX6, 1 plasmid	BY4741 background
C5W4ybr-WTC-YFP + pZ2165MU1	haploid	MATα his3Δ1:: PGAL1-GAL10-SpCas9 PGAL1-GAL10-Ec86-RT leu2Δ0 met15Δ0:: PRNR2_TetR-NLS-TUP1 PtetO7.1_TetR-NLS ura3Δ0 ybr209w∆::PtetO7.1-YFP::HphMX6, 1 plasmid	BY4741 background
C5W4ybr-WTC-YFP + pZ2165MU2	haploid	MATα his3Δ1:: PGAL1-GAL10-SpCas9 PGAL1-GAL10-Ec86-RT leu2Δ0 met15Δ0:: PRNR2_TetR-NLS-TUP1 PtetO7.1_TetR-NLS ura3Δ0 ybr209w∆::PtetO7.1-YFP::HphMX6, 1 plasmid	BY4741 background
C5W4ybr-WTC-YFP + pZ2165MU3	haploid	MATα his3Δ1:: PGAL1-GAL10-SpCas9 PGAL1-GAL10-Ec86-RT leu2Δ0 met15Δ0:: PRNR2_TetR-NLS-TUP1 PtetO7.1_TetR-NLS ura3Δ0 ybr209w∆::PtetO7.1-YFP::HphMX6, 1 plasmid	BY4741 background
C5W4ybr-WTC-YFP + pZ2165MU6	haploid	MATα his3Δ1:: PGAL1-GAL10-SpCas9 PGAL1-GAL10-Ec86-RT leu2Δ0 met15Δ0:: PRNR2_TetR-NLS-TUP1 PtetO7.1_TetR-NLS ura3Δ0 ybr209w∆::PtetO7.1-YFP::HphMX6, 1 plasmid	BY4741 background
C5W4ybr-WTC-YFP + pZ2165MU8	haploid	MATα his3Δ1:: PGAL1-GAL10-SpCas9 PGAL1-GAL10-Ec86-RT leu2Δ0 met15Δ0:: PRNR2_TetR-NLS-TUP1 PtetO7.1_TetR-NLS ura3Δ0 ybr209w∆::PtetO7.1-YFP::HphMX6, 1 plasmid	BY4741 background
C5W4 + pZS165MU4Ym1	haploid	MATα his3Δ1:: PGAL1-GAL10-SpCas9 PGAL1-GAL10-Ec86-RT leu2Δ0 met15Δ0:: PRNR2_TetR-NLS-TUP1 PtetO7.1_TetR-NLS ura3Δ0, 1 plasmid	BY4741 background
C5W4 + pZS165MU5Ym2	haploid	MATα his3Δ1:: PGAL1-GAL10-SpCas9 PGAL1-GAL10-Ec86-RT leu2Δ0 met15Δ0:: PRNR2_TetR-NLS-TUP1 PtetO7.1_TetR-NLS ura3Δ0, 1 plasmid	BY4741 background
C5W4 + pZS165MU7Ym4	haploid	MATα his3Δ1:: PGAL1-GAL10-SpCas9 PGAL1-GAL10-Ec86-RT leu2Δ0 met15Δ0:: PRNR2_TetR-NLS-TUP1 PtetO7.1_TetR-NLS ura3Δ0, 1 plasmid	BY4741 background
