## Supplemental File 5 for "Collateral fitness effects of mutation are not commonly caused by protein misfolding"

### Sheet: Sheet1
Name	Sequence
001F	TCGTCGGCAGCGTCAGATGTGTATAAGAGACAGNNNNNNCCTGAACCGAGTTACTGTCTGTTTTCCT
002F	TCGTCGGCAGCGTCAGATGTGTATAAGAGACAGNNNNNNTATCCAGTGAGTTACTGTCTGTTTTCCT
005F	TCGTCGGCAGCGTCAGATGTGTATAAGAGACAGNNNNNNAGCCTACTGAGTTACTGTCTGTTTTCCT
006F	TCGTCGGCAGCGTCAGATGTGTATAAGAGACAGNNNNNNATGCACCTGAGTTACTGTCTGTTTTCCT
008F	TCGTCGGCAGCGTCAGATGTGTATAAGAGACAGNNNNNNCAGTTCCAGAGTTACTGTCTGTTTTCCT
009F	TCGTCGGCAGCGTCAGATGTGTATAAGAGACAGNNNNNNCCGTATATGAGTTACTGTCTGTTTTCCT
011F	TCGTCGGCAGCGTCAGATGTGTATAAGAGACAGNNNNNNTCTCGCCTGAGTTACTGTCTGTTTTCCT
012F	TCGTCGGCAGCGTCAGATGTGTATAAGAGACAGNNNNNNCGCAAGCTGAGTTACTGTCTGTTTTCCT
288R	GTCTCGTGGGCTCGGAGATGTGTATAAGAGACAGNNNNNNCTCTCCACTTCCAGCATAGCTCTGAAAC
287R	GTCTCGTGGGCTCGGAGATGTGTATAAGAGACAGNNNNNNCCGTTAACTTCCAGCATAGCTCTGAAAC
286R	GTCTCGTGGGCTCGGAGATGTGTATAAGAGACAGNNNNNNGAACTCGTTTCCAGCATAGCTCTGAAAC
285R	GTCTCGTGGGCTCGGAGATGTGTATAAGAGACAGNNNNNNGCTGTACATTCCAGCATAGCTCTGAAAC
282R	GTCTCGTGGGCTCGGAGATGTGTATAAGAGACAGNNNNNNCTCTACTTTTCCAGCATAGCTCTGAAAC
281R	GTCTCGTGGGCTCGGAGATGTGTATAAGAGACAGNNNNNNGGTACCGTTTCCAGCATAGCTCTGAAAC
280R	GTCTCGTGGGCTCGGAGATGTGTATAAGAGACAGNNNNNNTTCGCCCATTCCAGCATAGCTCTGAAAC
277R	GTCTCGTGGGCTCGGAGATGTGTATAAGAGACAGNNNNNNGATCTCCCTTCCAGCATAGCTCTGAAAC
276R	GTCTCGTGGGCTCGGAGATGTGTATAAGAGACAGNNNNNNCGTCTCACTTCCAGCATAGCTCTGAAAC
275R	GTCTCGTGGGCTCGGAGATGTGTATAAGAGACAGNNNNNNATCTAAGCTTCCAGCATAGCTCTGAAAC
274R	GTCTCGTGGGCTCGGAGATGTGTATAAGAGACAGNNNNNNCTCAATGGTTCCAGCATAGCTCTGAAAC
273R	GTCTCGTGGGCTCGGAGATGTGTATAAGAGACAGNNNNNNTCCTGCCATTCCAGCATAGCTCTGAAAC
013F	TCGTCGGCAGCGTCAGATGTGTATAAGAGACAGNNNNNNTATCTGTGGAGTTACTGTCTGTTTTCCT
014F	TCGTCGGCAGCGTCAGATGTGTATAAGAGACAGNNNNNNGCCGAATGGAGTTACTGTCTGTTTTCCT
015F	TCGTCGGCAGCGTCAGATGTGTATAAGAGACAGNNNNNNTACTGCAGGAGTTACTGTCTGTTTTCCT
016F	TCGTCGGCAGCGTCAGATGTGTATAAGAGACAGNNNNNNCATGTTGAGAGTTACTGTCTGTTTTCCT
017F	TCGTCGGCAGCGTCAGATGTGTATAAGAGACAGNNNNNNATAGAGTCGAGTTACTGTCTGTTTTCCT
019F	TCGTCGGCAGCGTCAGATGTGTATAAGAGACAGNNNNNNATTAGCTGGAGTTACTGTCTGTTTTCCT
020F	TCGTCGGCAGCGTCAGATGTGTATAAGAGACAGNNNNNNTCACGCTCGAGTTACTGTCTGTTTTCCT
021F	TCGTCGGCAGCGTCAGATGTGTATAAGAGACAGNNNNNNGCATCACGGAGTTACTGTCTGTTTTCCT
