## Supplemental File 4 for "Collateral fitness effects of mutation are not commonly caused by protein misfolding"

### Sheet: Sheet1
YFP mutant library competitive growth plan
	Strain	Concentration in pool
	Library (C5W4ybr-WTC-YFP_1 + pZ2165 gRNAs)	0.984
Indicator Strains (3 per condition, total concentration: 1%)	C5W4ybr-WTC-YFP + pZ2165MU1	0.0033
	C5W4ybr-WTC-YFP + pZ2165MU2	0.0033
	C5W4ybr-WTC-YFP + pZ2165MU3	0.0033
	C5W4ybr-WTC-YFP + pZ2165MU6	0.0033
	C5W4ybr-WTC-YFP + pZ2165MU8	0.0033
Model misfolded YFP's (3 per condition, total concentration: 0.6%)	C5W4+ pZS165MU4Ym1	0.002
	C5W4 + pZS165MU5Ym2	0.002
	C5W4 + pZS165MU7Ym4	0.002
	Conditions
Indicator strains combination	aTc
MU1, MU2, MU3	500 nM
MU3, MU6, MU8	0 nM
