## Supplemental File 2 for "Collateral fitness effects of mutation are not commonly caused by protein misfolding"

### Sheet: Sheet1
Plasmid	Notes
pZ2165BX	gRNA plasmid for YFP mutant library construction
pZ2165MU1	Contains mock-up sequence derived from mCherry sequence
pZ2165MU2	Contains mock-up sequence derived from mCherry sequence
pZ2165MU3	Contains mock-up sequence derived from mCherry sequence
pZ2165MU4Ym1	Contains mock-up sequence derived from mCherry sequence and YFPm1 from Geiler-Samerotte et al 2011 (https://doi.org/10.1073/pnas.1017570108)
pZ2165MU5Ym2	Contains mock-up sequence derived from Cre recombinase sequence and YFPm2 from Geiler-Samerotte et al 2011 (https://doi.org/10.1073/pnas.1017570108)
pZ2165MU6	Contains mock-up sequence derived from Cre recombinase sequence
pZ2165MU7Ym4	Contains mock-up sequence derived from Cre recombinase sequence and YFPm2 from Geiler-Samerotte et al 2011 (https://doi.org/10.1073/pnas.1017570108)
pZ2165MU8	Contains mock-up sequence derived from Cre recombinase sequence
